# Changing rounds into squares or combining stripes? In-depth analysis of *Fritillaria* flowers and the color-changing pattern of *Sarcophaga* flies sheds light on the diversity and morphogenesis of checkerboard patterns in Eukaryotes

**DOI:** 10.1101/2024.02.07.579346

**Authors:** Pierre Galipot, Julie Zalko, Laetitia Carrive, Romain Garrouste

## Abstract

Important in many human artistic cultures, checkerboard patterns are rare in nature like many motifs based on squared geometry. Nevertheless, they are expected to be very detectable by the visual systems due to their periodic geometry and contrasted two-tone coloring, therefore potential specific biological functions are suspected. Here, thanks to a biological survey, we draw the first diversity landscape of eukaryotic species bearing checkerboard patterns, confirming their rarity but also their presence in extremely diverse clades. Then, we selected two genera, *Sarcophaga* flies and *Fritillaria* flowers, to perform in-depth pattern analyses allowing us to make strong hypotheses on the mechanisms producing these very peculiar patterns, as no morphogenetic process was known to generate checkerboards. Although they share a similar geometry, these two genera appear to produce checkerboards through very different ways, showing a convergence of shape but not of processes. Whereas the *Fritillaria* analysis points to a geometric constraining of a Turing-like pattern by the parallel network of veins, that of *Sarcophaga* suggest the reuse of developmental boundaries and right-left symmetry, together by the combination of vertical and horizontal stripes. Furthermore, we present the first description to our knowledge of the striking color-changing nature of *Sarcophaga* checkerboards, whose light and dark squares can exchange their color depending on the angles of lighting and observation thanks to the planar polarity of the cuticular hairs, the setae.

Together, this shows the extent of the processes selected during evolution to generate complex forms and colors, and confirms the importance of studying morphogenesis with in-depth pattern analyses and through species diversity. Finally, by enabling strong hypotheses to be made about the morphogenesis of these patterns, it paves the way for the molecular identification of the morphogenetic processes at work.
