## Supplementary material for "Changing rounds into squares or combining stripes? In-depth analysis of *Fritillaria* flowers and the color-changing pattern of *Sarcophaga* flies sheds light on the diversity and morphogenesis of checkerboard patterns in Eukaryotes": S1 Table

### Sheet: Feuil1
											Photos used for figure Reference colors
											Photos used for pattern location reference
											Photos used for types of patterns
Genus	Species	Vernacular name	Distribution area	Pattern ? Yes checkerboard (Y), Other (O), None (N)	Organ and side where a pattern is visible: Sep. ad. (SE), Sep. ab. (SI), Pet. ad. (PE), Pet. ab. (PI), All Organ and side where a pattern is visible	Other organs bearing check pattern (or tesselated)	Geometrical description	Pattern variability (estimation among individuals)	Motif color	Background color	Source 1	2	3	4	5
Fritillaria	acmopetala		SW. & S. Türkiye to Israel	O	SE+SI+PE		Green sepals with purple laterally and middle and purple petals with green laterally and middle [1]	low	Purple	Green	https://powo.science.kew.org/taxon/urn:lsid:ipni.org:names:535046-1
Fritillaria	affinis		W. Canada to W. U.S.A.	Y+O	All		Check-ish laterally, spottish in the middle (colocalize with nectary region)[1]	high	Purple	Green	https://upload.wikimedia.org/wikipedia/commons/7/71/Fritillaria_affinis_Mt_Diablo.jpg
Fritillaria	agrestis	stinkbells	W. & Central California	O	se+SI+PE+PI		Spottish pattern, scarce laterally	medium	Purple	Green	https://www.calflora.org/entry/occdetail.html?seq_num=po263174&comment=t
Fritillaria	alburyana		E. Türkiye	Y	All		Uniformly checkered	low	Pink	Pinkish white	https://www.pacificbulbsociety.org/pbswiki/index.php/AsianFritillaria#&gid=1&pid=10	https://botany.cz/cs/fritillaria-alburyana/	http://www.srgc.net/filessub/journals/114to125/SRGC119.pdf	https://powo.science.kew.org/taxon/urn:lsid:ipni.org:names:535055-1
Fritillaria	alfredae		S. Türkiye to Lebanon	N			Glaucous outside, yellowish-green inside[1]				https://journals.tubitak.gov.tr/cgi/viewcontent.cgi?article=1810&context=botany
Fritillaria	amabilis		S. Central & S. Japan	O	All		White with pink or purple-brown longitudinal veining[3]	low	Pink or purple-brown	White	http://wildplantsshimane.jp/Plates/Fritillaria_amabilis_N19.jpg	https://species.wikimedia.org/wiki/Fritillaria_amabilis#/media/File:Fritillaria_amabilis_3.JPG	http://www.fritillariaicones.com/icones/amabilis.html
Fritillaria	amana		S. Central Türkiye	Y	se+si+PE+PI		Green, reddish-brown tessellated or yellow, brown tessellated or striped, markings, rarely perigon yellow[1]	medium	Reddish-brown	Green	https://journals.tubitak.gov.tr/cgi/viewcontent.cgi?article=1810&context=botany
Fritillaria	anhuiensis		China (Henan, Anhui)	O	SE+SI?+PE+PI?		Yellowish white or yellowish green and tessalated with purple[1]	N/A	Purple	Yellowish white or yellowish green	https://www.fritillaria.org.uk/fritillaria-species-a.html
Fritillaria	ariana		E. Iran to Afghanistan	O	SI(bull's eye)+PI(bull's eye)		Pink or reddish, unspotted, with a dark line above the nectary[1], displayed a UV bull’s eye pattern with a UV-reflecting centre[2], spotted on the bull's eye		Reddish-brown (inside bull's eye)	Pink or reddish (outside bull's eye), yellow-green (inside bull's eye)	http://encyclopaedia.alpinegardensociety.net/plants/Fritillaria/ariana	https://www.nature.com/articles/s41598-021-90140-7	http://www.fritillariaicones.com/icones/ic1200/Fritillaria_Icones1255.pdf
Fritillaria	armena		E. Central & E. Türkiye to Transcaucasus	N		Pedicel[2]	Outside and inside purple flowers[1][3]		Purple		https://journals.tubitak.gov.tr/cgi/viewcontent.cgi?article=1810&context=botany	https://upload.wikimedia.org/wikipedia/commons/4/4c/Fritillaria_armena_03.jpg	https://www.fritillaria.org.uk/fritillaria-species-a.html
Fritillaria	arsusiana		Türkiye	Y	SI+PI		Purple, purplish-brown, outer tepals sometimes yellow at the tips, inner tepals yellow at the tips and edges, rarely tessellated[1]	N/A	Purplish-brown	Yellowish-green	https://phytotaxa.mapress.com/pt/article/view/phytotaxa.502.2.3	https://turkiyebitkileri.com/foto%C4%9Fraf-galerisi/liliaceae-zambakgiller/fritillaria-terslale/fritillaria-arsusiana/42223-hatay.html
Fritillaria	assyriaca		E. Türkiye to W. Iran	O(sometimes)	SE+PE		Sometimes striped. Usually greenish or dusky reddish or purplish brown with green fascia, occasionally striped, yellowish inside	high	Purplish brown	Yellowish	https://en.wikipedia.org/wiki/Fritillaria_assyriaca	https://journals.tubitak.gov.tr/cgi/viewcontent.cgi?article=1810&context=botany	http://encyclopaedia.alpinegardensociety.net/plants/Fritillaria/assyriaca
Fritillaria	asumaniae		SW. Türkiye	O(sometimes)	SE+PE		Fritillaria asumaniae shows little variation and about half of the flowers observed are entirely dark brown with small white dots and the other half have a small yellow mark in the centre of the tip of both inner and outer tepals. After considerable searching we found just one specimen, amongst approximately 100 others, with dingy yellow flowers.	medium	White	Dark Brown	https://www.researchgate.net/profile/Mine-Kocyigit/publication/292985800_A_new_Fritillaria_species_from_Mediterranean_region_of_Turkey_Fritillaria_asumaniae/links/56b44b3d08ae1f8aa45361f2/A-new-Fritillaria-species-from-Mediterranean-region-of-Turkey-Fritillaria-asumaniae.pdf
Fritillaria	atrolineata		Iran	O(sometimes)			Perianth segments usually yellowish-green to green, outside more yellowish towards margins, sometimes sparsely brown-dotted, inside tinged or sparsely dotted, pale reddish-brown towards margins[1]	N/A	Reddish-brown	Yellowish-green to green	https://www.researchgate.net/publication/248677066_Fritillaria_atrolineata_Liliaceae_a_new_species_from_Iran/link/63de5600c465a873a28bb8b9/download
Fritillaria	atropurpurea		W. & W. Central U.S.A.	Y	All		Disordered checkerboard pattern (tesselated)	high	Reddish-brown	Yellowish-green to green	https://calscape.org/plant/Fritillaria-atropurpurea-(Spotted-Fritillary)/gallery?page=2
Fritillaria	aurea		Central & S. Türkiye	Y	All		Characteristic brown tessellate pattern resembling a chessboard on yellow tepals[1]	medium	Reddish-brown	Yellowish	https://www.mdpi.com/1424-2818/14/12/1052	https://www.fritillaria.org.uk/uploads/2/5/9/3/25937001/4982405_orig.jpg
Fritillaria	avromanica		Iran	O	All		Purple with green or yellow stripes inside and outside[1]	low	Reddish-brown	Yellowish-green	https://www.researchgate.net/publication/277336812_Fritillaria_avromanica_sp_nov_Liliaeceae_from_Iran_and_notes_on_F_melananthera_in_Turkey
Fritillaria	ayakoana		Japan (SW. Honshu)	O	All		Rare spots mostly located near veins	medium	Purple-brown	White	http://wildplantsshimane.jp/Plates/Fritirallia_ayakoana_N1.jpg	https://upload.wikimedia.org/wikipedia/commons/f/fd/Fritillaria_ayakoana_2.JPG
Fritillaria	baisunensis		Uzbekistan	Y	All		Disordered checkerboard pattern (tesselated)	medium	Purple-brown	White	https://uk.inaturalist.org/observations/153694184
Fritillaria	baskilensis		E. Türkiye	N			Dark purplish brown inner and outer side[1]	N/A	Purple-brown	Yellowish-green	https://www.herbmedit.org/bocconea/24-305.pdf	https://mail.turkiyebitkileri.com/foto%C4%9Fraf-galerisi/liliaceae-zambakgiller/fritillaria-terslale/fritillaria-baskilensis.html
Fritillaria	biflora		W. California to Mexico (Baja California)	O	All		Sometimes green patches on purple-brown background (outside) and purple-brown veins on green background (inside)		Green or Purple-brown	Purple-brown or Green	https://upload.wikimedia.org/wikipedia/commons/0/09/Fritillaria_biflora2.jpg
Fritillaria	bithynica		E. Aegean Islands to NW. & W. Türkiye	N			Outside glaucous, inside greenish-yellow [1] Uniformly greenish or yellow with green veins	low	Yellowish or greenish		https://journals.tubitak.gov.tr/cgi/viewcontent.cgi?article=1810&context=botany
Fritillaria	brandegeei		S. Central California	O	SI+PI		Purple-brown tear-shaped motif inside every tepal with greenish nectary in the middle.	low	Purple-brown	Yellowish-green	https://www.calflora.org/app/taxon?crn=3631
Fritillaria	bucharica		Central Asia to NE. Afghanistan	O	SI+PI		Diamond-shaped green patch around a nectary	low	Green	White	https://powo.science.kew.org/taxon/urn:lsid:ipni.org:names:535080-1
Fritillaria	byfieldii		Türkiye (Denizli)	N			Outside and inside orange-pink tepals, yellow morphs exist	medium	Orange-pink or yellow		https://dergipark.org.tr/en/pub/hturcicum/article/1158469
Fritillaria	camschatcensis		Russian Far East to N. & Central Japan and NW. U.S.A	O(sometimes)	SE+PE		Sometimes green patches on purple-brown background (outside)		Yellowish-green	Purple-brown	https://powo.science.kew.org/taxon/urn:lsid:ipni.org:names:535082-1
Fritillaria	carica		E. Aegean Islands to SW. Türkiye	N			Yellow, greenish-yellow, sometimes purple on margins of tepal		Yellow		https://journals.tubitak.gov.tr/cgi/viewcontent.cgi?article=1810&context=botany
Fritillaria	caucasica		N. & NE. Türkiye to NW. Iran	N			perianth purple outside and inside [1]		Dark purple		https://dergipark.org.tr/en/download/article-file/116366
Fritillaria	chitralensis		NE. Afghanistan to NW. Pakistan	O	All		Venation purple (or green) pattern		Purple (or green)	Yellow	https://powo.science.kew.org/taxon/urn:lsid:ipni.org:names:986894-1
Fritillaria	chlorantha		W. Iran	N			Big tubular flowers; green[1]		Green		https://www.sciencedirect.com/science/article/pii/S2468265917300513#fig10
Fritillaria	chlororhabdota		Iran	O	All?		Mostly purple-brown outside and more green inside, sometimes stripes	N/A	Dark purple	Greenish-Yellowish	https://www.fritillaria.org.uk/fritillaria-species-b---c.html	https://www.srgc.org.uk/bulblog/log2006/050406/log.html
Fritillaria	cirrhosa		Pakistan to Central China	Y	All		Checkerboard patterns, with motif density gradient from the proximal (high) to the distal (low) regions of the tepals	high	Purple-brown	Green	https://powo.science.kew.org/taxon/urn:lsid:ipni.org:names:535094-1
Fritillaria	collina		E. Türkiye to Caucasus	Y	All		Checkerboard-like with reddish-brown motifs on yellow background		Reddish-brown	Yellow	https://www.fritillaria.org.uk/fritillaria-species-b---c.html
Fritillaria	conica		SW. Greece	O	All		Light green veins in yellow background, "Flowers 1-2, conical-campanulate, often wide open at the mouth, yellow"[1]	N/A	Light green	Yellow	http://www.herbmedit.org/bocconea/5-221.pdf
Fritillaria	crassicaulis		W. Nepal, China (SW. Sichuan, NW. Yunnan)	Y	All		Greenish flower with slight brown tessellation and shading[1]	N/A	Dark purple	Greenish-Yellowish	https://www.fritillaria.org.uk/fritillaria-species-b---c.html	https://www.gbif.org/tools/zoom/simple.html?src=//api.gbif.org/v1/image/cache/occurrence/3759672511/media/4a45f8bc8cc06a98358340901abdfba7
Fritillaria	crassifolia		Türkiye to Iran	Y+O	All		Yellowish or green, usually tessellated and stippled with brown or purple[1] + Stripes	high	Purple or brown	Yellowish or Green	http://www.fritillariaicones.com/icones/kurdica.html	https://powo.science.kew.org/taxon/urn:lsid:ipni.org:names:535107-1
Fritillaria	dagana		S. Siberia to N. Mongolia	Y+O	All		Checkerboard-like pattern and spots [1] and sometimes anti-patterns (background is purple and motifs are green) [2]	high	Purple or brown	Greenish-Yellowish	https://www.researchgate.net/figure/Photo-illustration-of-Fritillaria-dagana-from-Mongolia-A-general-habitat-B-habit-C_fig1_367180834	https://www.fritillaria.org.uk/uploads/2/5/9/3/25937001/539143_orig.jpg
Fritillaria	dajinensis		China (NW. Sichuan)	O	SE+PE		Tepals yellowish green, spotted with purple near base abaxially[1]	N/A	Purple	Greenish-Yellowish	http://www.efloras.org/florataxon.aspx?flora_id=2&taxon_id=240001263
Fritillaria	davidii		China (W. Sichuan)	Y+O	All		Checkerboard pattern in the proximal part, then spots, then no pattern in the distal part	medium	Purple-brown	Greenish-Yellowish	http://www.fritillariaicones.com/icones/ic700/Fritillaria_Icones739.pdf
Fritillaria	davisii		S. Greece	Y	All		Checkerboard pattern	medium	Purple-brown	Greenish	http://www.fritillariaicones.com/icones/ic500/Fritillaria_Icones537.pdf	https://www.fritillaria.org.uk/fritillaria-species-d---f.html
Fritillaria	delavayi		Sikkim to S. Central China	Y	All	pedicel and leaves[1]	Checkerboard pattern	high, camouflaged due to harvest [2]	Purple-brown	Greenish-Yellow	https://www.fritillaria.org.uk/fritillaria-species-d---f.html	https://www.cell.com/current-biology/fulltext/S0960-9822(20)31655-9?_returnURL=https%3A%2F%2Flinkinghub.elsevier.com%2Fretrieve%2Fpii%2FS0960982220316559%3Fshowall%3Dtrue#%20
Fritillaria	drenovskii		NE. Greece to SW. Bulgaria	O	SI+PI		The flower is normally brown with yellow inside[1] Vein pattern inside		Purple-brown	Purple-ish-Yellow	https://www.fritillaria.org.uk/fritillaria-species-d---f.html
Fritillaria	dzhabavae		Caucasus	Y	All		Holotype shows checkerboard pattern	N/A	N/A	N/A	https://www.eurekalert.org/multimedia/682660
Fritillaria	eastwoodiae		S. Oregon to N. California	Y	All	pedicel[2]	It is quite variable and can have greeny-yellow, yellow, orange or red flowers[1]. Some individuals show checkerboard-like pattern[2]	high	Orange-pink	Yellow	https://www.fritillaria.org.uk/fritillaria-species-d---f.html	https://www.calflora.org/cgi-bin/viewphoto.cgi?arg=/app/up/entry/82/24860.jpg
Fritillaria	ebeiensis		China (Hubei)	Y	SI+PI		tepals of F. ebeiensis are usually yellow or yellowish green, slightly or heavily spotted or tessellated with purple[1]	high	Purple	Yellow or Yellowish-green	https://www.researchgate.net/profile/Xueping-Wei/publication/325817705_Phylogenetic_analyses_reveal_the_Chinese_medical_plant_Beimu_Fritillaria_ebeiensis_as_a_separate_species/links/5bbb2cf84585159e8d8beeb4/Phylogenetic-analyses-reveal-the-Chinese-medical-plant-Beimu-Fritillaria-ebeiensis-as-a-separate-species.pdf
Fritillaria	eceri		Türkiye	O	All		striped perigone[1]	N/A	Purple-brown	Greenish-Yellowish	https://bioone.org/journals/annales-botanici-fennici/volume-60/issue-1/085.060.0135/Fritillaria-ecerii-Liliaceae-a-New-Species-from-Southeastern-Anatolia-Turkey/10.5735/085.060.0135.short?tab=ArticleLink
Fritillaria	eduardii		Central Asia	O	All		Dark orange vein pattern on orange background + green nectaries	low	Dark orange	Orange	https://powo.science.kew.org/taxon/urn:lsid:ipni.org:names:535120-1
Fritillaria	ehrhartii		Greece (Aegean Islands)	O	SI+PI		Dark purple vein pattern on Greenish-Yellowish background (inside) + striped pattern (inside)	low	Dark purple	Greenish-Yellowish	http://encyclopaedia.alpinegardensociety.net/plants/Fritillaria/ehrhartii
Fritillaria	elwesii		E. Aegean Islands to SW. & S. Türkiye	O	All	pedicel[1]	Striped pattern with some spots sometimes	medium	Dark purple	Greenish	https://powo.science.kew.org/taxon/urn:lsid:ipni.org:names:535124-1
Fritillaria	enginiana		SW. Türkiye	O	All		perigon greenish-yellow[1] green vein pattern on greenish-yellow background	low	Green	Greenish-Yellow	https://www.fritillaria.org.uk/fritillaria-species-d---f.html
Fritillaria	epirotica		NW. Greece	Y	All		dark brownish-purple, not striped, yellowish tessellated with brown inside[1]	medium	Purple-brown	Yellowish	http://encyclopaedia.alpinegardensociety.net/plants/Fritillaria/epirotica
Fritillaria	euboeica		Greece (Euboea)	O	All		Greenish vein pattern on yellow background	low	Greenish	Yellow	https://www.fritillaria.org.uk/fritillaria-species-d---f.html
Fritillaria	falcata		W. California (San Benito County)	O	All		Spot-like pattern	low	Purple	Light yellowish green	https://www.calflora.org/cgi-bin/viewphoto.cgi?arg=/app/up/entry/163/49145.jpg
Fritillaria	ferganensis		Central Asia	Y	All		Checkerboard-like pattern	N/A	Purple	Light Green	https://www.fritillaria.org.uk/fritillaria-species-d---f.html
Fritillaria	fleischeriana		W. & Central Türkiye	O	All	pedicel[1]	Striped pattern or homogeneous	high	Dark-purple	Yellowish-Green	https://www.fritillaria.org.uk/fritillaria-species-d---f.html
Fritillaria	forbesii		SW. Türkiye (Muğla)	O	All	pedicel[1]	greenish-yellow becoming orange or fading to purple at maturity [1]	low	Greenish	Yellow	http://www.herbmedit.org/bocconea/5-221.pdf	https://www.fritillaria.org.uk/fritillaria-species-d---f.html
Fritillaria	frankiorum		CS. Türkiye to Syria	O	All		It is a remarkably constant species with green flowers fading to dull brown [1] Vein pattern	very low	Greenish	Greenish Yellow	https://www.fritillaria.org.uk/fritillaria-species-d---f.html
Fritillaria	fusca		S. Tibet	Y	All		Tepals yellowish, heavily tessellated with purplish brown[1]	N/A	Purple-brown	Yellowish	http://www.efloras.org/florataxon.aspx?flora_id=2&taxon_id=200027635
Fritillaria	gencensis		E. Central Türkiye	O	All		Green or dark purple vein pattern on white or light purple background	medium	Dark purple or green	Light purple or white	https://www.researchgate.net/publication/367546405_A_new_unexpected_species_of_Fritillaria_F_gencensis_Liliaceae_from_Genc_Bingol_Turkey	https://dergipark.org.tr/en/pub/turkjans/issue/71486/1121399
Fritillaria	gentneri	Gentner's fritillary	S. Oregon	Y	All		Checkerboard-like pattern	low	Red	Yellow or Greenish yellow	https://oregonflora.org/pages/content/frigen.pdf
Fritillaria	gibbosa		S. Transcaucasus to Pakistan	O	All		Spotted or even rosettes (PGTCP?) on some individuals + sometimes vein patterns	high	Purple	White or light purple	https://powo.science.kew.org/taxon/urn:lsid:ipni.org:names:535144-1
Fritillaria	glauca		S. Oregon to N. California	Y/O	All		"+/- purple or +- green marked yellow"[2] Spotted patterns	high	Red	Greenish yellow	https://wildflowersearch.org/search?&tsn=502675	https://ucjeps.berkeley.edu/eflora/eflora_display.php?tid=26147	https://oregonflora.org/taxa/index.php?taxauthid=1&taxon=5224&cl=21
Fritillaria	graeca		S. Balkan Peninsula to Kriti	Y+O	All		Checkerboard pattern + striped (checks only in "purple-brown" stripes)	high	Purple-brown	Yellowish green	https://powo.science.kew.org/taxon/urn:lsid:ipni.org:names:535150-1
Fritillaria	grandiflora		SE. Transcaucasus	Y	All		dark purplish or green, obscurely tessellated[1]	N/A	Purple-brown	Light green	https://www.sciencedirect.com/science/article/pii/S2468265917300513
Fritillaria	gussichiae		N. Balkan Peninsula	O	All		Striped pattern	medium	Reddish-brown	Light green	https://www.fritillaria.org.uk/fritillaria-species-g---l.html
Fritillaria	hakkarensis		SE. Türkiye to N. Iraq	Y	All		Checkerboard pattern	N/A	Purple	Light green	https://www.fritillaria.org.uk/fritillaria-species-g---l.html
Fritillaria	hermonis		Lebanon to SW. Syria	Y+O	All		Checkerboard pattern + striped (checks only in "purple-brown" stripes)	high	Purple-brown	Light green	https://powo.science.kew.org/taxon/urn:lsid:ipni.org:names:535160-1
Fritillaria	imperialis		E. Central & SE. Türkiye to W. Himalaya	O	All		Venation pattern	medium	Dark orange or Green	Orange or Yellow	https://www.fritillaria.org.uk/fritillaria-species-g---l.html	http://www.fritillariaicones.com/icones/ic100/Fritillaria_Icones157.pdf
Fritillaria	involucrata		SE. France to NW	Y (+O sometimes)	All		Checkerboard pattern + striped sometimes (checks only in "purple-brown" stripes). Sometimes only sepal bear patterns.	high	Purple-brown	Light green	https://www.fritillaria.org.uk/fritillaria-species-g---l.html
Fritillaria	japonica		Japan (C. Honshu)	Y	SI+PI		Checkerboard pattern (spot pattern outside)	high	Purple-brown	White	https://commons.wikimedia.org/wiki/Fritillaria_japonica#/media/File:Fritillaria_japonica_3.JPG	https://ja.m.wikipedia.org/wiki/%E3%83%9F%E3%83%8E%E3%82%B3%E3%83%90%E3%82%A4%E3%83%A2#/media/%E3%83%95%E3%82%A1%E3%82%A4%E3%83%AB%3AFritillaria_japonica_3.JPG
Fritillaria	kaiensis		Japan (S. Central Honshu)	O	All		Stained pattern	N/A	Purple-brown	White	https://commons.wikimedia.org/wiki/Fritillaria_kaiensis#/media/File:Fritillaria_kaiensis_2.JPG
Fritillaria	karakocanensis		Türkiye	O	All		Yellow tip outside, vein pattern inside	N/A	Reddish-brown	Yellow	https://nsojournals.onlinelibrary.wiley.com/doi/abs/10.1111/njb.03903	https://blogger.googleusercontent.com/img/b/R29vZ2xl/AVvXsEgdqooyC_02_r0A9zx-sB3lDnSrhW88MdHaY84Q3MRtTzpSSleNgtoX6OYASaoS6h8akcCOrZtN1gkQNwDLiEKtc3b0HqpykBsYq0oob-wif4A2y3WPCk7F29rhfFcC3fRs5t4QcusvbQZs4Utmh9GonwgS4j_QGjAXOJLBp-GwN0IGDfu_3oglUYiHmn6k/s2048/Fritillaria_karakocanensis-novataxa_2023-Sonay_Teksen_Yildir%C4%B1m__@YNSVY.jpg
Fritillaria	karelinii		Central Asia to Xinjiang	O	All		Spotted or even rosettes (PGTCP?) on some individuals	high	Purple	White or light purple	https://www.fritillaria.org.uk/fritillaria-species-g---l.html
Fritillaria	kittaniae		Türkiye (Antalya)	O	All		Outside and inside pale purple, yellowish-green striped or yellow[1] and venation pattern	high	Reddish-brown	Yellow	https://journals.tubitak.gov.tr/botany/vol35/iss5/1/
Fritillaria	kiusiana		Japan (Kyushu)	O	All		Venation pattern	N/A	Red-purple	White or light purple	http://www.fritillariaicones.com/icones/ic700/Fritillaria_Icones790.pdf
Fritillaria	koidzumiana		Japan (N. Central Honshu)	O	All		fimbriate margins to the nectaries[2] Stained pattern	medium	Purple-brown	Light green or white	http://www.fritillariaicones.com/icones/ic900/Fritillaria_Icones943.pdf	https://www.fritillaria.org.uk/fritillaria-species-g---l.html
Fritillaria	kolbintsevii		Kazakhstan	Y	All		Checkerboard pattern	N/A	Reddish-brown	Light green	https://www.srgc.net/documents/irg/2021Sep231632431076IRG_141.pdf
Fritillaria	kordestanica		Iran	O	All		Outside purplish grey, rarely with agreen stripe, glaucous, inside greenish yellow striped or purplish brown[1]	high	Purple-brown	Yellowish green	https://www.researchgate.net/profile/Mahfouz-Advay-2/publication/361821750_Fritillaria_kordestanica_Liliaceae_a_new_species_from_western_Iran/links/62d0e62b9b8b7d1f6f711f12/Fritillaria-kordestanica-Liliaceae-a-new-species-from-western-Iran.pdf
Fritillaria	kotschyana		N. & N. Central Iran	Y/O	All		Checkerboard pattern or stained/spotted pattern	high	Purple-brown	Green	http://www.fritillariaicones.com/icones/ic500/Fritillaria_Icones500.pdf
Fritillaria	kurdica		SE. Türkiye to W. Iran	Y+O	All		Checkerboard like-pattern + Striped pattern	high	Purple-brown	Yellowish Green	http://www.fritillariaicones.com/icones/kurdica.html
Fritillaria	lagodechiana		Caucasus	Y+O	All		Checkerboard like-pattern + vein pattern	N/A	Purple-brown	Yellowish Green	https://powo.science.kew.org/taxon/urn:lsid:ipni.org:names:535181-1
Fritillaria	latakiensis		CS. Türkiye (Hatay) to Syria	O	All		vein pattern	low	Purple-brown	Green	http://www.fritillariaicones.com/icones/ic001/Fritillaria_Icones090.pdf
Fritillaria	latifolia		NE. Türkiye to Caucasus	Y	All		Checkerboard pattern	low	Reddish-brown	Light reddish-brown (outside), light green (inside)	https://powo.science.kew.org/taxon/urn:lsid:ipni.org:names:535185-1	https://www.fritillaria.org.uk/fritillaria-species-g---l.html	http://www.fritillariaicones.com/icones/ic800/Fritillaria_Icones888.pdf
Fritillaria	legionensis		NW. Spain	Y	All		Checkerboard pattern	medium	Reddish-brown	Yellowish green	https://powo.science.kew.org/taxon/urn:lsid:ipni.org:names:902069-1
Fritillaria	liliacea		W. California	O	All		vein pattern	low	Green	Greenish white	http://www.fritillariaicones.com/icones/ic1000/Fritillaria_Icones1043.pdf
Fritillaria	lusitanica		Iberian Peninsula	Y+O	All		Checkerboard pattern + striped pattern	medium	Reddish-brown	Yellowish-greenish	http://www.fritillariaicones.com/icones/ic100/Fritillaria_Icones174.pdf
Fritillaria	macedonica		E. Central Albania to North Macedonia	Y	All		Checkerboard pattern	low	Reddish-brown	Yellowish green	https://www.fritillaria.org.uk/fritillaria-species-m---n.html
Fritillaria	macrocarpa		Morocco	Y+O	All		Checkerboard pattern + striped pattern	N/A	Reddish-brown	Yellowish green	https://www.teline.fr/fr/photos/liliaceae/fritillaria-macrocarpa
Fritillaria	maximowiczii		Siberia to N. China	Y/O	All		Checkerboard pattern or stained/spotted pattern, fimbriate margins	high	Reddish-brown	Yellowish green	http://www.fritillariaicones.com/icones/ic800/Fritillaria_Icones806.pdf
Fritillaria	melananthera		SSW. Türkiye	O	All		Striped pattern	N/A	Purple-brown	Green	http://www.fritillariaicones.com/icones/ic400/Fritillaria_Icones431.pdf	https://www.fritillaria.org.uk/fritillaria-species-m---n.html
Fritillaria	meleagris		Europe to W. Siberia	Y	All		Checkerboard pattern	medium (pattern), high (color)	Purple, Purple-brown or light Purple	White, Light Purple or Light Green	https://powo.science.kew.org/taxon/urn:lsid:ipni.org:names:535213-1
Fritillaria	meleagroides		W. Central Bulgaria to Xinjiang and Caucasus	Y	All		Checkerboard-like pattern	medium	Reddish-brown	Yellowish green	http://www.fritillariaicones.com/icones/ic800/Fritillaria_Icones827.pdf
Fritillaria	messanensis		SE. Europe	Y+O	All		Checkerboard pattern + striped pattern	high	Reddish-brown	Light green	https://www.fritillaria.org.uk/fritillaria-species-m---n.html
Fritillaria	michailovskyi		E. Türkiye	Y+O	All		Checkerboard-like pattern (sometimes) + spotted vein pattern + striped pattern + proximal distal bicolor	high	Reddish-brown	Greenish yellow	https://powo.science.kew.org/taxon/urn:lsid:ipni.org:names:535225-1	http://www.fritillariaicones.com/icones/ic100/Fritillaria_Icones100.pdf	https://www.fritillaria.org.uk/fritillaria-species-m---n.html
Fritillaria	micrantha		Central California	O	SI+PI		Stained pattern	high	Reddish-brown	Yellowish green	https://www.calflora.org/cgi-bin/viewphoto.cgi?arg=/app/up/entry/539/161720.jpg
Fritillaria	milasensis		Türkiye (Muğla)	O	All		usually has striped flowers and a single bract leaf although green-flowered forms are commonly found in the population[1] + vein pattern	medium	Reddish-brown	Greenish yellow	https://www.fritillaria.org.uk/fritillaria-species-m---n.html
Fritillaria	minima		SE. Türkiye	O	All		Vein pattern	low	Green or orangish	yellow or orange-yellow	https://www.fritillaria.org.uk/fritillaria-species-m---n.html
Fritillaria	minuta		E. & SE. Türkiye to NW. Iran	O	All		Vein pattern	low	Red-orange	Red-orange-yellow	https://www.fritillaria.org.uk/fritillaria-species-m---n.html
Fritillaria	monantha		S. China	Y/O	All		It can be recognised by its large flowers that can be from greenish yellow to pale purple, tessellated or spotted with yellowish brown or dark purple, sometimes very heavily so[1]	high	Dark Purple or yellowish brown	White to pale purple or greenish-yellow	https://www.fritillaria.org.uk/fritillaria-species-m---n.html
Fritillaria	montana		France to Ukraine	Y	All		Checkerboard pattern	medium	Reddish-brown	Yellowish green	http://www.fritillariaicones.com/icones/ic001/Fritillaria_Icones050.pdf	http://www.fritillariaicones.com/icones/ic600/Fritillaria_Icones613.pdf	http://www.fritillariaicones.com/icones/ic700/Fritillaria_Icones717.pdf	http://www.fritillariaicones.com/icones/ic600/Fritillaria_Icones612.pdf
Fritillaria	mughlae		SW. Türkiye (Muğla)	O	All		Vein pattern	low	Green	Greenish-yellow	https://www.fritillaria.org.uk/fritillaria-species-m---n.html
Fritillaria	muraiana		Japan (Shikoku)	Y/O	All	leaves	Checkerboard pattern and/or stained/spotted pattern + vein pattern	high	Reddish-brown	Purplish white	http://www.fritillariaicones.com/icones/ic900/Fritillaria_Icones945.pdf	http://www.fritillariaicones.com/icones/ic600/Fritillaria_Icones698.pdf
Fritillaria	mutabilis		Greece	Y+O	All		Checkerboard + striped	high	Reddish-brown	Yellowish green	http://www.fritillariaicones.com/icones/ic400/Fritillaria_Icones491.pdf	https://www.fritillaria.org.uk/fritillaria-species-m---n.html
Fritillaria	obliqua		S. Greece	N					Reddish-brown		http://www.fritillariaicones.com/icones/ic001/Fritillaria_Icones085.pdf
Fritillaria	ojaiensis		SW. California	O	SI+PI		Stained/spotted pattern	medium	Reddish-brown	Yellowish green	http://www.fritillariaicones.com/icones/ic1100/Fritillaria_Icones1164.pdf	https://powo.science.kew.org/taxon/urn:lsid:ipni.org:names:106065-2
Fritillaria	olgae		Central Asia	Y	SI+PI		Checkerboard pattern	medium	Reddish-brown	Yellowish green	https://www.fritillaria.org.uk/fritillaria-species-o---p.html
Fritillaria	olivieri		W. Iran	Y+O	All		Checkerboard pattern + striped pattern	high	Reddish-brown	Yellowish green	http://www.fritillariaicones.com/icones/ic001/Fritillaria_Icones075.pdf
Fritillaria	oranensis		N. Africa	Y?	SI+PI		Checkerboard pattern + striped pattern?	N/A	Reddish-brown	Yellowish green	https://efloramaghreb.org/specie/160919	https://www.fritillaria.org.uk/fritillaria-species-o---p.html
Fritillaria	orientalis		Caucasus	Y	All		Checkerboard pattern	medium	Reddish-brown	Yellowish green	http://www.fritillariaicones.com/icones/ic700/Fritillaria_Icones794.pdf
Fritillaria	ozdemir-elmasii		SW. Türkiye	O	All		Vein pattern	N/A	Purple or green	Purple or Light green	https://www.researchgate.net/profile/Hasan-Yildirim-29/publication/328943151_Fritillaria_ozdemir-elmasii/links/5bec81fc299bf1124fd205ff/Fritillaria-ozdemir-elmasii.pdf?origin=publication_detail&_tp=eyJjb250ZXh0Ijp7ImZpcnN0UGFnZSI6InB1YmxpY2F0aW9uIiwicGFnZSI6InB1YmxpY2F0aW9uRG93bmxvYWQiLCJwcmV2aW91c1BhZ2UiOiJwdWJsaWNhdGlvbiJ9fQ
Fritillaria	pallidiflora		Central Asia to Xinjiang	O	All		"large greeny-yellow flower occasionally speckled with red"[1] speckled on veins	medium	Purple-brown	Pale Yellow or Greenish white	https://www.fritillaria.org.uk/fritillaria-species-o---p.html	http://www.fritillariaicones.com/icones/ic001/Fritillaria_Icones012.pdf
Fritillaria	persica		S. Türkiye to Iran and Israel	O	All		Vein pattern	Medium	Green	Greenish white	http://www.fritillariaicones.com/icones/ic001/Fritillaria_Icones057.pdf
Fritillaria	phitosia		E. Greece	O	All		Vein pattern	low	Green	Greenish yellow	https://www.researchgate.net/profile/Georgia-Kamari/publication/321195489_A_new_yellow-flowered_Fritillaria_species_Liliaceae_from_Mt_Tisseon_continental_Greece_and_its_taxonomic_relationships/links/5cd986c0299bf14d9592d0f5/A-new-yellow-flowered-Fritillaria-species-Liliaceae-from-Mt-Tisseon-continental-Greece-and-its-taxonomic-relationships.pdf
Fritillaria	pinardii		Türkiye to Iran and Lebanon	O	All		Vein pattern "In most individuals, it is clear from the purplish to brownish outside and yellowish orange or greenish inside of the flowers. Many individuals also have a yellow rim to the distal end of the tepals."[1]	high	Reddish-brown	Yellowish green	https://www.fritillaria.org.uk/fritillaria-species-o---p.html	http://www.fritillariaicones.com/icones/ic500/Fritillaria_Icones522.pdf
Fritillaria	pinetorum		N. Central & SW. California	O	All		Spotted/Stained pattern	low	Reddish-brown	Yellowish green	https://www.fritillaria.org.uk/fritillaria-species-o---p.html
Fritillaria	pluriflora		N. California	O	All		Vein pattern	medium	Dark purple	Pink	http://www.fritillariaicones.com/icones/ic001/Fritillaria_Icones084.pdf
Fritillaria	pontica		SE. Europe to NW. Türkiye	O	All		Vein pattern + striped + tips + colored nectaries	medium	Reddish-brown	Yellowish green	http://www.fritillariaicones.com/icones/ic800/Fritillaria_Icones817.pdf
Fritillaria	przewalskii		E. Qinghai to China (Sichuan, S. Gansu)	Y	All		Checkerboard pattern	N/A	Light purple?	Greenish yellow	https://www.fritillaria.org.uk/fritillaria-species-o---p.html
Fritillaria	pudica		W. Canada to W. U.S.A.	Y	All		Vein pattern (very low color contrast)	low	Green	Yellow	http://www.fritillariaicones.com/icones/ic1100/Fritillaria_Icones1131.pdf
Fritillaria	purdyi		SW. Oregon to NW. California	Y/O	All		Checkerboard pattern to stained pattern	high	Purple to purple-brown	White to Greenish White	https://www.calflora.org/cgi-bin/viewphoto.cgi?arg=/app/up/entry/166/49966.jpg
Fritillaria	pyrenaica		S. Central France to N. Spain	Y+O	All		Checkerboard pattern + striped (sometimes) + vein pattern (sometimes)	high	Dark purple	Yellowish green	http://www.fritillariaicones.com/icones/ic500/Fritillaria_Icones523.pdf
Fritillaria	raddeana		NE. Iran to S. Turkmenistan, Kashmir	O	All		Vein pattern	low	Green to Light purple	Greenish white to purplish white	http://www.fritillariaicones.com/icones/ic1100/Fritillaria_Icones1115.pdf
Fritillaria	recurva		S. Oregon to NW. Nevada	Y	All		Checkerboard pattern	medium	Red	Yellow	https://www.fritillaria.org.uk/fritillaria-species-r---s.html
Fritillaria	regelii		Central Asia	Y?	All?		Checkerboard pattern	N/A	Reddish-brown	Greenish-yellow	https://www.inaturalist.org/taxa/565517-Fritillaria-regelii
Fritillaria	reuteri		SE. Türkiye to W. Iran	O	All		Vein pattern + striped (sometimes)	medium	Reddish-brown	Yellow	https://www.fritillaria.org.uk/fritillaria-species-r---s.html
Fritillaria	rhodia		E. Aegean Islands (Rodos)	O	All		Vein pattern	medium	Green	Greenish-Yellowish	https://powo.science.kew.org/taxon/urn:lsid:ipni.org:names:535308-1
Fritillaria	rhodocanakis		S. Greece (Idhra Island)	Y	All		Checkerboard pattern	high	Purple-brown	Greenish-Yellowish	https://www.fritillaria.org.uk/fritillaria-species-r---s.html	http://www.fritillariaicones.com/icones/ic500/Fritillaria_Icones595.pdf
Fritillaria	rugillosa		Kirgizstan	O	All		Vein pattern + bull's eye	medium	Pink	Light pink	https://www.srgc.net/documents/irg/2021Aug261630008637IRG_140.pdf
Fritillaria	ruthenica		E. Europe to Central Asia and Caucasus	Y	All		Checkerboard pattern	medium	Purple-brown	Yellowish green to Purple	https://powo.science.kew.org/taxon/urn:lsid:ipni.org:names:535313-1
Fritillaria	sajanensis		Central Siberia	Y	All		Checkerboard pattern	N/A	Reddish-brown	Yellowish green	https://www.plantarium.ru/lang/en/page/view/item/123351/images/own/point/10067.html
Fritillaria	selenica		Iran	O	All		Striped pattern	N/A	Purple-brown	Yellowish green	https://nsojournals.onlinelibrary.wiley.com/doi/abs/10.1111/njb.03929
Fritillaria	serpenticola		Türkiye (Eskisehir, Antalya)	O	All		Vein pattern (low color contrast)	low	Green	Greenish yellow	http://www.fritillariaicones.com/icones/ic700/Fritillaria_Icones770.pdf
Fritillaria	sewerzowii		Central Asia	O	All		numerous brown to green or even yellow flowers in a raceme[1]	medium	Reddish-brown	Green to reddish-brown	https://www.fritillaria.org.uk/fritillaria-species-r---s.html	http://www.fritillariaicones.com/icones/ic001/Fritillaria_Icones029.pdf
Fritillaria	shehbazii		Iran	O	SI+PI		Striped pattern	N/A	Purple-brown	Yellowish green	https://nsojournals.onlinelibrary.wiley.com/doi/abs/10.1111/njb.03929
Fritillaria	shikokiana		Japan (Shikoku. Central Kyushu)	Y	All		Checkerboard pattern	low	Pink to purple brown	White to pinkish white	http://www.fritillariaicones.com/icones/ic900/Fritillaria_Icones946.pdf	http://www.fritillariaicones.com/icones/ic700/Fritillaria_Icones701.pdf	http://www.fritillariaicones.com/icones/ic700/Fritillaria_Icones700.pdf
Fritillaria	sibthorpiana		E. Aegean Islands (Simi) to SW. Türkiye	O	All		Vein pattern	low	Greenish yellow	Yellow	http://www.fritillariaicones.com/icones/ic100/Fritillaria_Icones108.pdf
Fritillaria	sichuanica		S. Qinghai to China (W. Sichuan, S. Gansu)	Y/O	SI+PI		"Tepals yellowish green, spotted and tessellated with purple (sometimes very densely so to become purple)"[1]	medium	Purple	Yellowish green	http://www.efloras.org/florataxon.aspx?flora_id=2&taxon_id=240001265	https://www.fritillaria.org.uk/fritillaria-species-r---s.html
Fritillaria	sinica		China (W. Sichuan)	Y/O+O	All?		striped, The flowers are single and clearly tesselated[1] pale yellow spotted with purple[2]	N/A	Purple	Pale yellow	https://www.fritillaria.org.uk/fritillaria-species-r---s.html	http://encyclopaedia.alpinegardensociety.net/plants/Fritillaria/sinica	https://en.m.wikipedia.org/wiki/Fritillaria_sinica#/media/File%3AFritillaria_sinica_pink_form.jpg	https://www.fritillaria.org.uk/fritillaria-species-r---s.html
Fritillaria	skorpili		S. Bulgaria	N/A	N/A			N/A	N/A	N/A
Fritillaria	sonnikovae		Krasnoyarsk	Y	All		These specimens have the morphological characters of F. maximowiczii, but the perianth is light yellow on the exterior, with translucent checkerboard or linear patterns[1]	low	purplish yellow (very light)	Greenish yellow	https://www.mdpi.com/1424-2818/15/2/193	https://www.mdpi.com/diversity/diversity-15-00193/article_deploy/html/images/diversity-15-00193-g007.png	http://www.fritillariaicones.com/info/names/Types/Fritillaria_sonnikovae_type.pdf
Fritillaria	sororum		S. Türkiye	Y	All			medium	Purple	Glaucous	http://www.fritillariaicones.com/icones/ic800/Fritillaria_Icones814.pdf	https://powo.science.kew.org/taxon/urn:lsid:ipni.org:names:1001796-1
Fritillaria	× spetsiotica		Greece	Y+O	All		Checkerboard-like pattern + striped	N/A	Reddish-brown	Yellowish green	https://www.researchgate.net/figure/ntermediate-forms-of-hybrids-A-and-B-Fritillaria-spetsiotica-A-F-graeca-C-F_fig2_333227474
Fritillaria	stenanthera		Central Asia	O	All		Vein pattern + proximal reddish-brown stain	low	Green	Pinkish white	https://www.fritillaria.org.uk/fritillaria-species-r---s.html	http://www.fritillariaicones.com/icones/ic600/Fritillaria_Icones688.pdf
Fritillaria	straussii		SE. Türkiye to W. Iran	Y	All, sometimes PE but not SE		This can have either green or brown slightly tesselated flowers[1]	medium	Reddish-brown	Green	https://www.fritillaria.org.uk/fritillaria-species-r---s.html	http://www.fritillariaicones.com/icones/ic600/Fritillaria_Icones608.pdf
Fritillaria	striata		California (C. Tulare County, Kern County)	O	All		Vein and sometimes spotted pattern	high	Purple	White	https://www.fritillaria.org.uk/fritillaria-species-r---s.html	https://www.calflora.org/cgi-bin/viewphoto.cgi?arg=/app/up/io/402/io120785-0.jpg	https://www.calflora.org/cgi-bin/viewphoto.cgi?arg=/app/up/entry/499/149780.jpg
Fritillaria	stribrnyi		S. Bulgaria to Türkiye-in-Europe	O	All		Striped pattern	low	Reddish-brown	Green	https://www.fritillaria.org.uk/fritillaria-species-r---s.html	http://www.fritillariaicones.com/icones/ic300/Fritillaria_Icones398.pdf
Fritillaria	taipaiensis		Central China	O	All		Spotted pattern sometimes densely	medium	Reddish-brown	Yellowish green	https://web.archive.org/web/20160304070730/http://www.naturelib.net/node/396	http://www.efloras.org/florataxon.aspx?flora_id=2&taxon_id=200027644
Fritillaria	thunbergii		Central Asia (Tar Bagatai Mountains)	Y	All		Checkerboard pattern	medium	Green or reddish-brown	Greenish-Yellowish	https://powo.science.kew.org/taxon/urn:lsid:ipni.org:names:535342-1	http://www.fritillariaicones.com/icones/ic001/Fritillaria_Icones015.pdf
Fritillaria	× tokushimensis		Japan (Shikoku)	Y	All		Checkerboard pattern	high	Reddish-brown	Reddish-white	http://www.fritillariaicones.com/icones/ic900/Fritillaria_Icones944.pdf
Fritillaria	tortifolia		NW. Xinjiang	Y	SI+PI		Checkerboard or stained pattern	medium	Purple-brown	White	https://www.fritillaria.org.uk/fritillaria-species-t---z.html	http://www.fritillariaicones.com/icones/ic1300/Fritillaria_Icones1385.pdf
Fritillaria	tubaeformis	also tubiformis	SW. & S. Alps	Y	All		Checkerboard pattern	high	Purple to reddish-brown	Yellowish Green	https://en.m.wikipedia.org/wiki/Fritillaria_tubiformis
Fritillaria	tunievii		S. Transcaucasus	N					Purple-brown	Purple-Pink	https://cyberleninka.ru/article/n/fritillaria-tunievii-liliaceae-a-new-species-from-armenia-and-north-east-anatolia/viewer
Fritillaria	umitkaplanii		Türkiye	O	SI+PI		Vein pattern	Medium	Purple-brown	Purplish Yellow	https://nsojournals.onlinelibrary.wiley.com/doi/abs/10.1111/njb.03803	http://novataxa.blogspot.com/2024/03/fritillaria.html
Fritillaria	unibracteata		SE. Qinghai to China (Sichuan, S. Gansu)	Y	se+pe+SI+PI		Tepals blackish purple, tessellated with yellowish brown or sometimes with a colored, V-shaped stripe near apex[1]	high	Purple-brown	Brownish yellow	http://www.efloras.org/florataxon.aspx?flora_id=2&taxon_id=200027647	http://encyclopaedia.alpinegardensociety.net/plants/Fritillaria/unibracteata	https://www.fritillaria.org.uk/fritillaria-species-t---z.html
Fritillaria	usuriensis		Primorye to N. Korea	Y	All		Checkerboard pattern	Medium	Purple-brown	Yellowish Green	http://www.fritillariaicones.com/icones/ic200/Fritillaria_Icones202.pdf
Fritillaria	uva-vulpis		SE. Türkiye to NW. Iran	O	SI+PI		Vein pattern x Spot pattern	Medium	Purple-brown	Yellowish-Greenish	http://www.fritillariaicones.com/icones/ic300/Fritillaria_Icones333.pdf
Fritillaria	verticillata		S. Siberia to Japan	Y/O	SI+PI		Checkerboard-like to stained pattern	high	Purple-brown	Yellowish-Greenish White	https://powo.science.kew.org/taxon/urn:lsid:ipni.org:names:535355-1
Fritillaria	viridea		California (San Benito County, San Luis Obispo County)	O	(SE+PE)+(SI+PI)	pedicel[1]	Vein pattern (inside) + spotted pattern (outside)	low	Purple-brown	Yellowish-Greenish White	https://www.calflora.org/entry/occdetail.html?seq_num=mu45561
Fritillaria	viridiflora		S. Türkiye (Kurd Da.)	N/A	N/A		N/A	N/A	N/A	N/A	https://powo.science.kew.org/taxon/urn:lsid:ipni.org:names:535359-1
Fritillaria	walujewii		Central Asia to Xinjiang	Y/O	SI+PI		Tesselated to densely tesselated	low	Dark Red	White	http://www.fritillariaicones.com/icones/ic200/Fritillaria_Icones223.pdf
Fritillaria	wendelboi		SSW. Türkiye	O	All		Veined pattern	low	Purple	Yellowish green	https://www.fritillaria.org.uk/fritillaria-species-t---z.html
Fritillaria	whittallii		SW. Türkiye	Y	All (sometimes not SE)		Checkerboard-like pattern	medium	Purple-brown	Yellowish Green	http://www.fritillariaicones.com/icones/ic700/Fritillaria_Icones743.pdf	https://www.fritillaria.org.uk/fritillaria-species-t---z.html
Fritillaria	yuminensis		NW. Xinjiang	O	All		Veined pattern	medium	Pink	Bluish-White	https://www.fritillaria.org.uk/fritillaria-species-t---z.html	https://www.alpinegardensociety.net/wp-content/uploads/2023/04/Fritillaria-yuminensis-scaled-e1681990689563-1200x800-c-default.jpg	https://www.alpinegardensociety.net/plants/spring-is-here-march-2023/
Fritillaria	yuzhongensis		N. China	Y/O + O	All		Tesselated + sometimes veined pattern	N/A	Purple-brown	Yellowish Green
